# Alveolar macrophages play a key role in tolerance to ozone

**DOI:** 10.1101/2024.02.18.580749

**Authors:** Gregory J. Smith, Morgan Nalesnik, Robert M. Immormino, Jeremy M. Simon, Jack R. Harkema, Jason R. Mock, Timothy P. Moran, Samir N. P. Kelada

## Abstract

Acute exposure to ozone (O_3_) causes pulmonary inflammation and injury in humans and animal models. In rodents, acute O_3_-induced inflammation and injury can be mitigated by pre-exposure to relatively low concentration O_3_, a phenomenon referred to as tolerance. While tolerance was described long ago, the underlying mechanisms are not known, though upregulation of antioxidants has been proposed. To identify new mechanisms for O_3_ tolerance, we generated a mouse model in which female C57BL6/NJ mice were pre-exposed to filtered air (FA) or 0.8 ppm O_3_ for four days (4 hours/day), then challenged with 2 ppm O_3_ (3 hours) 2 days later, and phenotyped for airway inflammation and injury 6 or 24 hours thereafter. As expected, pre-exposure to O_3_ resulted in significantly reduced airway inflammation and injury at 24 hours, as well as reduced induction of antioxidant genes. Like previous studies in rats, tolerance was associated with changes in the frequency and proliferation of alveolar epithelial cells, but was not associated with upregulation of antioxidants, CCSP (SCGB1A1), or mucus. We found that alveolar macrophages (AMs) play a critical role in tolerance, as depletion of AMs using clodronate in mice pre-exposed to O_3_ restored many responses to acute O_3_ challenge. Further, AMs of O_3_ tolerized mice exhibited decreased expression of genes involved in cellular signaling via Toll-like receptors, MYD88, and NF-kB, and proinflammatory cytokine production. We conclude that O_3_ tolerance is highly, but not exclusively, dependent on AMs, and that further studies investigating how repeated O_3_ exposure induces hypo-responsiveness in AMs are warranted.
