## Supplementary Table 3 for "Alveolar macrophages play a key role in tolerance to ozone"

### Sheet: Table S3
Supplementary Table 3. RNA-seq alignment results
Sample	Raw reads	Unique aligned reads	Percent mapped reads
Alveolar_macrophages_FilteredAir_8032_RNA_Rep1	61030130	48155923	0.789052
Alveolar_macrophages_FilteredAir_8033_RNA_Rep2	79456972	63269620	0.796275
Alveolar_macrophages_FilteredAir_8039_RNA_Rep3	61655559	48907630	0.79324
Alveolar_macrophages_FilteredAir_8040_RNA_Rep4	61107343	48503004	0.793734
Alveolar_macrophages_FilteredAir_8043_RNA_Rep5	61042989	49148914	0.805152
Alveolar_macrophages_FilteredAir_8045_RNA_Rep6	69219584	56241115	0.812503
Alveolar_macrophages_Ozone-0.8ppm_8029_RNA_Rep1	59276497	46959645	0.792214
Alveolar_macrophages_Ozone-0.8ppm_8036_RNA_Rep2	63376674	50292323	0.793546
Alveolar_macrophages_Ozone-0.8ppm_8041_RNA_Rep3	79518878	63604100	0.799862
Alveolar_macrophages_Ozone-0.8ppm_8042_RNA_Rep4	57646813	46007439	0.798092
Alveolar_macrophages_Ozone-0.8ppm_8044_RNA_Rep5	80066034	63959246	0.798831
Alveolar_macrophages_Ozone-0.8ppm_8046_RNA_Rep6	63970913	51990816	0.812726
